# The Liver-Enriched Long Non-Coding RNA FAM99A Suppresses Tumorigenesis through Negative Regulation of Protein Synthesis

**DOI:** 10.1101/2025.04.29.651319

**Authors:** Nima Sarfaraz, Ranjit Kaur, Sky Harper, Lilly Oni, Srinivas Somarowthu, Michael J. Bouchard

## Abstract

Primary liver cancer represents a significant global health burden, with limited therapeutic options for advanced disease. Long non-coding RNAs (lncRNAs) are increasingly found to play crucial roles in hepatic biology and disease progression. Here, we identify FAM99A as a highly liver-specific lncRNA that is systematically downregulated across liver malignancies, with reduced expression correlating with poor clinical outcomes. FAM99A exhibits remarkable tissue specificity with minimal expression outside the liver, and its levels rapidly decline during primary hepatocyte dedifferentiation in culture. Through isoform analysis, we establish FAM99A-203 as the predominant transcript in normal liver tissue and observe altered isoform distribution in liver cancers. Functionally, FAM99A overexpression inhibits anchorage-independent growth in liver cancer cell lines. Transcriptomic analysis reveals that FAM99A negatively regulates translation-related pathways in both liver cancer cells and primary hepatocytes. This is corroborated by protein synthesis assays showing that FAM99A overexpression substantially reduces global translation rates. Targeted RNase H-mediated extraction coupled with mass spectrometry identifies multiple components of the translation machinery as direct FAM99A binding partners, including eukaryotic translation initiation factors and RNA helicases involved in ribosome biogenesis. Clinical data analysis demonstrates significant inverse correlations between FAM99A expression and ribosomal protein genes in liver cancer patients. Additionally, hepatitis B virus appears to downregulate FAM99A expression, potentially contributing to its oncogenic properties. Our findings establish FAM99A as a liver-specific translational regulator that exerts tumor-suppressive effects by restraining protein synthesis rates, offering insights into hepatocarcinogenesis and the potential of FAM99A as both a biomarker and agent in new therapeutic avenues.
