## Supplementary Table S1 for "The Liver-Enriched Long Non-Coding RNA FAM99A Suppresses Tumorigenesis through Negative Regulation of Protein Synthesis"

### Sheet: Sheet1
SRR	Origin_Tissue	Tissue_Type	Bioproject	Last Accessed on GEO
SRR7774412	CHOL	tumor	PRJNA488803	2024-12-01
SRR7774410	CHOL	tumor	PRJNA488803	2024-12-01
SRR7774407	CHOL	tumor	PRJNA488803	2024-12-01
SRR7774405	CHOL	tumor	PRJNA488803	2024-12-01
SRR7774403	CHOL	tumor	PRJNA488803	2024-12-01
SRR7774401	CHOL	tumor	PRJNA488803	2024-12-01
SRR7774398	CHOL	tumor	PRJNA488803	2024-12-01
SRR7774397	CHOL	tumor	PRJNA488803	2024-12-01
SRR7774394	CHOL	tumor	PRJNA488803	2024-12-01
SRR7774392	CHOL	tumor	PRJNA488803	2024-12-01
SRR7774390	CHOL	tumor	PRJNA488803	2024-12-01
SRR7774388	CHOL	tumor	PRJNA488803	2024-12-01
SRR7774386	CHOL	tumor	PRJNA488803	2024-12-01
SRR7774384	CHOL	tumor	PRJNA488803	2024-12-01
SRR7774382	CHOL	tumor	PRJNA488803	2024-12-01
SRR5660429	CHOL	tumor	PRJNA327939	2024-12-01
SRR5660428	CHOL	tumor	PRJNA327939	2024-12-01
SRR1656647	CHOL	tumor	PRJNA267702	2024-12-01
SRR1656646	CHOL	tumor	PRJNA267702	2024-12-01
SRR1656645	CHOL	tumor	PRJNA267702	2024-12-01
SRR1656644	CHOL	tumor	PRJNA267702	2024-12-01
SRR1656643	CHOL	tumor	PRJNA267702	2024-12-01
SRR1656642	CHOL	tumor	PRJNA267702	2024-12-01
SRR1656641	CHOL	tumor	PRJNA267702	2024-12-01
SRR24686469	FLC	recurrent tumor	PRJNA975130	2024-12-01
SRR24686468	FLC	NML tumor	PRJNA975130	2024-12-01
SRR24686467	FLC	tumor	PRJNA975130	2024-12-01
SRR24686466	FLC	tumor	PRJNA975130	2024-12-01
SRR24686465	FLC	tumor	PRJNA975130	2024-12-01
SRR24686464	FLC	tumor	PRJNA975130	2024-12-01
SRR24686463	FLC	metastatic tumor	PRJNA975130	2024-12-01
SRR24686462	FLC	NML tumor	PRJNA975130	2024-12-01
SRR24686461	FLC	tumor	PRJNA975130	2024-12-01
SRR24686460	FLC	tumor	PRJNA975130	2024-12-01
SRR24686459	FLC	NML tumor	PRJNA975130	2024-12-01
SRR24686458	FLC	tumor	PRJNA975130	2024-12-01
SRR24686457	FLC	NML tumor	PRJNA975130	2024-12-01
SRR24686456	FLC	tumor	PRJNA975130	2024-12-01
SRR24686455	FLC	metastatic tumor	PRJNA975130	2024-12-01
SRR24686454	FLC	NML tumor	PRJNA975130	2024-12-01
SRR24686453	FLC	metastatic tumor	PRJNA975130	2024-12-01
SRR24686452	FLC	tumor	PRJNA975130	2024-12-01
SRR1643036	FLC	tumor	PRJNA266512	2024-12-01
SRR1643030	FLC	tumor	PRJNA266512	2024-12-01
SRR1643022	FLC	tumor	PRJNA266512	2024-12-01
SRR27196883	FLC	tumor	PRJNA1051952	2024-12-01
SRR27196885	FLC	tumor	PRJNA1051952	2024-12-01
SRR27196887	FLC	tumor	PRJNA1051952	2024-12-01
SRR27196889	FLC	tumor	PRJNA1051952	2024-12-01
SRR27196891	FLC	tumor	PRJNA1051952	2024-12-01
SRR28853001	FLC	tumor	PRJNA1051952	2024-12-01
SRR28853003	FLC	tumor	PRJNA1051952	2024-12-01
SRR28853005	FLC	tumor	PRJNA1051952	2024-12-01
SRR8723787	HCC	tumor	PRJNA526922	2024-12-01
SRR8723785	HCC	tumor	PRJNA526922	2024-12-01
SRR8723783	HCC	tumor	PRJNA526922	2024-12-01
SRR8723781	HCC	tumor	PRJNA526922	2024-12-01
SRR5826306	HCC	tumor	PRJNA394206	2024-12-01
SRR5826305	HCC	tumor	PRJNA394206	2024-12-01
SRR5826304	HCC	tumor	PRJNA394206	2024-12-01
SRR5826303	HCC	tumor	PRJNA394206	2024-12-01
SRR5826302	HCC	tumor	PRJNA394206	2024-12-01
SRR5826301	HCC	tumor	PRJNA394206	2024-12-01
SRR5826300	HCC	tumor	PRJNA394206	2024-12-01
SRR5826299	HCC	tumor	PRJNA394206	2024-12-01
SRR5826298	HCC	tumor	PRJNA394206	2024-12-01
SRR5826297	HCC	tumor	PRJNA394206	2024-12-01
SRR5826296	HCC	tumor	PRJNA394206	2024-12-01
SRR5826295	HCC	tumor	PRJNA394206	2024-12-01
SRR5826294	HCC	tumor	PRJNA394206	2024-12-01
SRR5826293	HCC	tumor	PRJNA394206	2024-12-01
SRR5826292	HCC	tumor	PRJNA394206	2024-12-01
SRR5826291	HCC	tumor	PRJNA394206	2024-12-01
SRR5826290	HCC	tumor	PRJNA394206	2024-12-01
SRR5660422	HCC	tumor	PRJNA327939	2024-12-01
SRR10969323	HCC	tumor	PRJNA603277	2024-12-01
SRR10969321	HCC	tumor	PRJNA603277	2024-12-01
SRR10969319	HCC	tumor	PRJNA603277	2024-12-01
SRR10969317	HCC	tumor	PRJNA603277	2024-12-01
SRR10969315	HCC	tumor	PRJNA603277	2024-12-01
SRR10969313	HCC	tumor	PRJNA603277	2024-12-01
SRR10969311	HCC	tumor	PRJNA603277	2024-12-01
SRR10969309	HCC	tumor	PRJNA603277	2024-12-01
SRR10969307	HCC	tumor	PRJNA603277	2024-12-01
SRR10969305	HCC	tumor	PRJNA603277	2024-12-01
SRR10969303	HCC	tumor	PRJNA603277	2024-12-01
SRR10969301	HCC	tumor	PRJNA603277	2024-12-01
SRR10969299	HCC	tumor	PRJNA603277	2024-12-01
SRR10969297	HCC	tumor	PRJNA603277	2024-12-01
SRR10969295	HCC	tumor	PRJNA603277	2024-12-01
SRR10969293	HCC	tumor	PRJNA603277	2024-12-01
SRR10969289	HCC	tumor	PRJNA603277	2024-12-01
SRR10969287	HCC	tumor	PRJNA603277	2024-12-01
SRR10969283	HCC	tumor	PRJNA603277	2024-12-01
SRR10969281	HCC	tumor	PRJNA603277	2024-12-01
SRR10969279	HCC	tumor	PRJNA603277	2024-12-01
SRR10969277	HCC	tumor	PRJNA603277	2024-12-01
SRR10969275	HCC	tumor	PRJNA603277	2024-12-01
SRR10969273	HCC	tumor	PRJNA603277	2024-12-01
SRR10969271	HCC	tumor	PRJNA603277	2024-12-01
SRR10969269	HCC	tumor	PRJNA603277	2024-12-01
SRR10969267	HCC	tumor	PRJNA603277	2024-12-01
SRR10969265	HCC	tumor	PRJNA603277	2024-12-01
SRR10969261	HCC	tumor	PRJNA603277	2024-12-01
SRR10969255	HCC	tumor	PRJNA603277	2024-12-01
SRR10969253	HCC	tumor	PRJNA603277	2024-12-01
SRR10969251	HCC	tumor	PRJNA603277	2024-12-01
SRR10969249	HCC	tumor	PRJNA603277	2024-12-01
SRR10969247	HCC	tumor	PRJNA603277	2024-12-01
SRR10969245	HCC	tumor	PRJNA603277	2024-12-01
SRR10969241	HCC	tumor	PRJNA603277	2024-12-01
SRR10969239	HCC	tumor	PRJNA603277	2024-12-01
SRR10969237	HCC	tumor	PRJNA603277	2024-12-01
SRR10969235	HCC	tumor	PRJNA603277	2024-12-01
SRR10969233	HCC	tumor	PRJNA603277	2024-12-01
SRR10969231	HCC	tumor	PRJNA603277	2024-12-01
SRR10969229	HCC	tumor	PRJNA603277	2024-12-01
SRR10969227	HCC	tumor	PRJNA603277	2024-12-01
SRR10969225	HCC	tumor	PRJNA603277	2024-12-01
SRR10969223	HCC	tumor	PRJNA603277	2024-12-01
SRR10969221	HCC	tumor	PRJNA603277	2024-12-01
SRR10969219	HCC	tumor	PRJNA603277	2024-12-01
SRR10969217	HCC	tumor	PRJNA603277	2024-12-01
SRR10969215	HCC	tumor	PRJNA603277	2024-12-01
SRR10969213	HCC	tumor	PRJNA603277	2024-12-01
SRR10969211	HCC	tumor	PRJNA603277	2024-12-01
SRR10969209	HCC	tumor	PRJNA603277	2024-12-01
SRR10969207	HCC	tumor	PRJNA603277	2024-12-01
SRR10969203	HCC	tumor	PRJNA603277	2024-12-01
SRR10969201	HCC	tumor	PRJNA603277	2024-12-01
SRR10969199	HCC	tumor	PRJNA603277	2024-12-01
SRR10969197	HCC	tumor	PRJNA603277	2024-12-01
SRR10969195	HCC	tumor	PRJNA603277	2024-12-01
SRR10969193	HCC	tumor	PRJNA603277	2024-12-01
SRR3538909	HCC	tumor	PRJNA321974	2024-12-01
SRR3538911	HCC	tumor	PRJNA321974	2024-12-01
SRR3538913	HCC	tumor	PRJNA321974	2024-12-01
SRR8382633	HCC	tumor	PRJNA512451	2024-12-01
SRR8382634	HCC	tumor	PRJNA512451	2024-12-01
SRR8382635	HCC	tumor	PRJNA512451	2024-12-01
SRR8382636	HCC	tumor	PRJNA512451	2024-12-01
SRR8382637	HCC	tumor	PRJNA512451	2024-12-01
SRR8382638	HCC	tumor	PRJNA512451	2024-12-01
SRR8382639	HCC	tumor	PRJNA512451	2024-12-01
SRR8382640	HCC	tumor	PRJNA512451	2024-12-01
SRR8382641	HCC	tumor	PRJNA512451	2024-12-01
SRR8382642	HCC	tumor	PRJNA512451	2024-12-01
SRR8382643	HCC	tumor	PRJNA512451	2024-12-01
SRR8382644	HCC	tumor	PRJNA512451	2024-12-01
SRR8382645	HCC	tumor	PRJNA512451	2024-12-01
SRR8382646	HCC	tumor	PRJNA512451	2024-12-01
SRR8382647	HCC	tumor	PRJNA512451	2024-12-01
SRR8382648	HCC	tumor	PRJNA512451	2024-12-01
SRR8382649	HCC	tumor	PRJNA512451	2024-12-01
SRR8382650	HCC	tumor	PRJNA512451	2024-12-01
SRR8382651	HCC	tumor	PRJNA512451	2024-12-01
SRR8382652	HCC	tumor	PRJNA512451	2024-12-01
SRR8382653	HCC	tumor	PRJNA512451	2024-12-01
SRR8382654	HCC	tumor	PRJNA512451	2024-12-01
SRR8382655	HCC	tumor	PRJNA512451	2024-12-01
SRR8382656	HCC	tumor	PRJNA512451	2024-12-01
SRR8382657	HCC	tumor	PRJNA512451	2024-12-01
SRR8382658	HCC	tumor	PRJNA512451	2024-12-01
SRR8382659	HCC	tumor	PRJNA512451	2024-12-01
SRR8382660	HCC	tumor	PRJNA512451	2024-12-01
SRR8382661	HCC	tumor	PRJNA512451	2024-12-01
SRR8382662	HCC	tumor	PRJNA512451	2024-12-01
SRR8382663	HCC	tumor	PRJNA512451	2024-12-01
SRR8382664	HCC	tumor	PRJNA512451	2024-12-01
SRR8382665	HCC	tumor	PRJNA512451	2024-12-01
SRR8382666	HCC	tumor	PRJNA512451	2024-12-01
SRR8382667	HCC	tumor	PRJNA512451	2024-12-01
SRR5826314	Hep3B	cell line	PRJNA394206	2024-12-01
SRR5381413	Hep3B	cell line	PRJNA380668	2024-12-01
SRR22263276	Hep3B	cell line	PRJNA900588	2024-12-01
SRR11119393	Hep3B	cell line	PRJNA607690	2024-12-01
SRR24116555	Hep3B	cell line	PRJNA953955	2024-12-01
SRR26857017	Hep3B	cell line	PRJNA1041562	2024-12-01
SRR26857018	Hep3B	cell line	PRJNA1041562	2024-12-01
SRR26857019	Hep3B	cell line	PRJNA1041562	2024-12-01
SRR24229440	Hep3B	cell line	PRJNA957783	2024-12-01
SRR24229441	Hep3B	cell line	PRJNA957783	2024-12-01
SRR24229442	Hep3B	cell line	PRJNA957783	2024-12-01
SRR8060845	Hep3B	cell line	PRJNA496577	2024-12-01
SRR25113868	Hep3B	cell line	PRJNA990655	2024-12-01
SRR25113869	Hep3B	cell line	PRJNA990655	2024-12-01
SRR6983686	HepG2	cell line	PRJNA449680	2024-12-01
SRR6983685	HepG2	cell line	PRJNA449680	2024-12-01
SRR5826315	HepG2	cell line	PRJNA394206	2024-12-01
SRR5381414	HepG2	cell line	PRJNA380668	2024-12-01
SRR20680344	HepG2	cell line	PRJNA862975	2024-12-01
SRR20680343	HepG2	cell line	PRJNA862975	2024-12-01
SRR20680340	HepG2	cell line	PRJNA862975	2024-12-01
SRR19910631	HepG2	cell line	PRJNA854656	2024-12-01
SRR19910630	HepG2	cell line	PRJNA854656	2024-12-01
SRR19910629	HepG2	cell line	PRJNA854656	2024-12-01
SRR16903019	HepG2	cell line	PRJNA779373	2024-12-01
SRR16903018	HepG2	cell line	PRJNA779373	2024-12-01
SRR14827150	HepG2	cell line	PRJNA738355	2024-12-01
SRR14827149	HepG2	cell line	PRJNA738355	2024-12-01
SRR14827148	HepG2	cell line	PRJNA738355	2024-12-01
SRR14827147	HepG2	cell line	PRJNA738355	2024-12-01
SRR12979847	HepG2	cell line	PRJNA674600	2024-12-01
SRR12979846	HepG2	cell line	PRJNA674600	2024-12-01
SRR12979845	HepG2	cell line	PRJNA674600	2024-12-01
SRR11119394	HepG2	cell line	PRJNA607690	2024-12-01
SRR15060311	HepG2	cell line	PRJNA744519	2024-12-01
SRR15060312	HepG2	cell line	PRJNA744519	2024-12-01
SRR1107930	HepG2	cell line	PRJNA234510	2024-12-01
SRR19146569	HepG2	cell line	PRJNA836565	2024-12-01
SRR19146580	HepG2	cell line	PRJNA836565	2024-12-01
SRR26942197	HepG2	cell line	PRJNA1044785	2024-12-01
SRR26942198	HepG2	cell line	PRJNA1044785	2024-12-01
SRR26942201	HepG2	cell line	PRJNA1044785	2024-12-01
SRR26942202	HepG2	cell line	PRJNA1044785	2024-12-01
SRR25113870	HepG2	cell line	PRJNA990655	2024-12-01
SRR25113871	HepG2	cell line	PRJNA990655	2024-12-01
SRR9329045	HPBL	tumor	PRJNA549741	2024-12-01
SRR9329044	HPBL	tumor	PRJNA549741	2024-12-01
SRR9329043	HPBL	tumor	PRJNA549741	2024-12-01
SRR9329042	HPBL	tumor	PRJNA549741	2024-12-01
SRR9329041	HPBL	tumor	PRJNA549741	2024-12-01
SRR9329040	HPBL	tumor	PRJNA549741	2024-12-01
SRR9329039	HPBL	tumor	PRJNA549741	2024-12-01
SRR9329038	HPBL	tumor	PRJNA549741	2024-12-01
SRR9329037	HPBL	tumor	PRJNA549741	2024-12-01
SRR9329036	HPBL	tumor	PRJNA549741	2024-12-01
SRR9329035	HPBL	tumor	PRJNA549741	2024-12-01
SRR9329034	HPBL	tumor	PRJNA549741	2024-12-01
SRR9329033	HPBL	tumor	PRJNA549741	2024-12-01
SRR9329032	HPBL	tumor	PRJNA549741	2024-12-01
SRR9329031	HPBL	tumor	PRJNA549741	2024-12-01
SRR9329030	HPBL	tumor	PRJNA549741	2024-12-01
SRR9329029	HPBL	tumor	PRJNA549741	2024-12-01
SRR9329028	HPBL	tumor	PRJNA549741	2024-12-01
SRR9329027	HPBL	tumor	PRJNA549741	2024-12-01
SRR9329026	HPBL	tumor	PRJNA549741	2024-12-01
SRR9329025	HPBL	tumor	PRJNA549741	2024-12-01
SRR9329024	HPBL	tumor	PRJNA549741	2024-12-01
SRR9329023	HPBL	tumor	PRJNA549741	2024-12-01
SRR9329022	HPBL	tumor	PRJNA549741	2024-12-01
SRR9329021	HPBL	tumor	PRJNA549741	2024-12-01
SRR9329020	HPBL	tumor	PRJNA549741	2024-12-01
SRR9329019	HPBL	tumor	PRJNA549741	2024-12-01
SRR9329018	HPBL	tumor	PRJNA549741	2024-12-01
SRR9329017	HPBL	tumor	PRJNA549741	2024-12-01
SRR9329016	HPBL	tumor	PRJNA549741	2024-12-01
SRR9329015	HPBL	tumor	PRJNA549741	2024-12-01
SRR9329014	HPBL	tumor	PRJNA549741	2024-12-01
SRR9329013	HPBL	tumor	PRJNA549741	2024-12-01
SRR9329012	HPBL	tumor	PRJNA549741	2024-12-01
SRR9329011	HPBL	tumor	PRJNA549741	2024-12-01
SRR9329010	HPBL	tumor	PRJNA549741	2024-12-01
SRR9329009	HPBL	tumor	PRJNA549741	2024-12-01
SRR9329008	HPBL	tumor	PRJNA549741	2024-12-01
SRR9329007	HPBL	tumor	PRJNA549741	2024-12-01
SRR9329006	HPBL	tumor	PRJNA549741	2024-12-01
SRR9329004	HPBL	tumor	PRJNA549741	2024-12-01
SRR9329003	HPBL	tumor	PRJNA549741	2024-12-01
SRR9329002	HPBL	tumor	PRJNA549741	2024-12-01
SRR9329001	HPBL	tumor	PRJNA549741	2024-12-01
SRR9329000	HPBL	tumor	PRJNA549741	2024-12-01
SRR3590610	HPBL	tumor	PRJNA323460	2024-12-01
SRR3590609	HPBL	tumor	PRJNA323460	2024-12-01
SRR3590608	HPBL	tumor	PRJNA323460	2024-12-01
SRR3590607	HPBL	tumor	PRJNA323460	2024-12-01
SRR3590606	HPBL	tumor	PRJNA323460	2024-12-01
SRR3590605	HPBL	tumor	PRJNA323460	2024-12-01
SRR3590604	HPBL	tumor	PRJNA323460	2024-12-01
SRR3590603	HPBL	tumor	PRJNA323460	2024-12-01
SRR3590602	HPBL	tumor	PRJNA323460	2024-12-01
SRR3590601	HPBL	tumor	PRJNA323460	2024-12-01
SRR3590600	HPBL	tumor	PRJNA323460	2024-12-01
SRR3590599	HPBL	tumor	PRJNA323460	2024-12-01
SRR3590598	HPBL	tumor	PRJNA323460	2024-12-01
SRR3590597	HPBL	tumor	PRJNA323460	2024-12-01
SRR3590596	HPBL	tumor	PRJNA323460	2024-12-01
SRR3590595	HPBL	tumor	PRJNA323460	2024-12-01
SRR3590594	HPBL	tumor	PRJNA323460	2024-12-01
SRR3590593	HPBL	tumor	PRJNA323460	2024-12-01
SRR3590592	HPBL	tumor	PRJNA323460	2024-12-01
SRR3590591	HPBL	tumor	PRJNA323460	2024-12-01
SRR3590590	HPBL	tumor	PRJNA323460	2024-12-01
SRR3590589	HPBL	tumor	PRJNA323460	2024-12-01
SRR3590588	HPBL	tumor	PRJNA323460	2024-12-01
SRR11862699	HPBL	tumor	PRJNA635576	2024-12-01
SRR11862698	HPBL	tumor	PRJNA635576	2024-12-01
SRR11862697	HPBL	tumor	PRJNA635576	2024-12-01
SRR11862696	HPBL	tumor	PRJNA635576	2024-12-01
SRR11862695	HPBL	tumor	PRJNA635576	2024-12-01
SRR11862694	HPBL	tumor	PRJNA635576	2024-12-01
SRR11862693	HPBL	tumor	PRJNA635576	2024-12-01
SRR5381418	Huh6	cell line	PRJNA380668	2024-12-01
SRR19026750	Huh6	cell line	PRJNA833957	2024-12-01
SRR19026751	Huh6	cell line	PRJNA833957	2024-12-01
SRR19026752	Huh6	cell line	PRJNA833957	2024-12-01
SRR19026753	Huh6	cell line	PRJNA833957	2024-12-01
SRR16345623	Huh6	cell line	PRJNA771398	2024-12-01
SRR16345624	Huh6	cell line	PRJNA771398	2024-12-01
SRR16345625	Huh6	cell line	PRJNA771398	2024-12-01
SRR16345626	Huh6	cell line	PRJNA771398	2024-12-01
SRR12637839	Huh6	cell line	PRJNA663315	2024-12-01
SRR5826316	Huh7	cell line	PRJNA394206	2024-12-01
SRR5381419	Huh7	cell line	PRJNA380668	2024-12-01
SRR25436795	Huh7	cell line	PRJNA999210	2024-12-01
SRR23692505	Huh7	cell line	PRJNA940580	2024-12-01
SRR23692504	Huh7	cell line	PRJNA940580	2024-12-01
SRR23692503	Huh7	cell line	PRJNA940580	2024-12-01
SRR22263280	Huh7	cell line	PRJNA900588	2024-12-01
SRR22069811	Huh7	cell line	PRJNA895060	2024-12-01
SRR22069810	Huh7	cell line	PRJNA895060	2024-12-01
SRR22069809	Huh7	cell line	PRJNA895060	2024-12-01
SRR21736635	Huh7	cell line	PRJNA885012	2024-12-01
SRR21736634	Huh7	cell line	PRJNA885012	2024-12-01
SRR21736633	Huh7	cell line	PRJNA885012	2024-12-01
SRR20680336	Huh7	cell line	PRJNA862975	2024-12-01
SRR20680335	Huh7	cell line	PRJNA862975	2024-12-01
SRR20680334	Huh7	cell line	PRJNA862975	2024-12-01
SRR17547245	Huh7	cell line	PRJNA796218	2024-12-01
SRR17547243	Huh7	cell line	PRJNA796218	2024-12-01
SRR17547241	Huh7	cell line	PRJNA796218	2024-12-01
SRR15667512	Huh7	cell line	PRJNA758812	2024-12-01
SRR15667511	Huh7	cell line	PRJNA758812	2024-12-01
SRR15667510	Huh7	cell line	PRJNA758812	2024-12-01
SRR12228347	Huh7	cell line	PRJNA646466	2024-12-01
SRR12228346	Huh7	cell line	PRJNA646466	2024-12-01
SRR8878875	Huh7	cell line	PRJNA472874	2024-12-01
SRR8060847	Huh7	cell line	PRJNA496577	2024-12-01
SRR25113872	Huh7	cell line	PRJNA990655	2024-12-01
SRR25113873	Huh7	cell line	PRJNA990655	2024-12-01
SRR8601570	Liver	normal	PRJNA523510	2024-12-01
SRR8601569	Liver	normal	PRJNA523510	2024-12-01
SRR8601568	Liver	normal	PRJNA523510	2024-12-01
SRR8601567	Liver	normal	PRJNA523510	2024-12-01
SRR8601566	Liver	normal	PRJNA523510	2024-12-01
SRR8601565	Liver	normal	PRJNA523510	2024-12-01
SRR8601564	Liver	normal	PRJNA523510	2024-12-01
SRR8601563	Liver	normal	PRJNA523510	2024-12-01
SRR8601562	Liver	normal	PRJNA523510	2024-12-01
SRR8601561	Liver	normal	PRJNA523510	2024-12-01
SRR8601560	Liver	normal	PRJNA523510	2024-12-01
SRR8601559	Liver	normal	PRJNA523510	2024-12-01
SRR8601558	Liver	normal	PRJNA523510	2024-12-01
SRR8601557	Liver	normal	PRJNA523510	2024-12-01
SRR5660432	Liver	organoid	PRJNA327939	2024-12-01
SRR5660430	Liver	organoid	PRJNA327939	2024-12-01
SRR5660419	Liver	normal	PRJNA327939	2024-12-01
SRR5660418	Liver	normal	PRJNA327939	2024-12-01
SRR5660416	Liver	normal	PRJNA327939	2024-12-01
SRR3621806	Liver	normal	PRJNA324260	2024-12-01
SRR3621796	Liver	normal	PRJNA324260	2024-12-01
SRR3621790	Liver	normal	PRJNA324260	2024-12-01
SRR3621778	Liver	normal	PRJNA324260	2024-12-01
SRR3621776	Liver	normal	PRJNA324260	2024-12-01
SRR3621774	Liver	normal	PRJNA324260	2024-12-01
SRR3621772	Liver	normal	PRJNA324260	2024-12-01
SRR3621770	Liver	normal	PRJNA324260	2024-12-01
SRR3621769	Liver	normal	PRJNA324260	2024-12-01
SRR3621766	Liver	normal	PRJNA324260	2024-12-01
SRR3590581	Liver	normal	PRJNA323460	2024-12-01
SRR3590580	Liver	normal	PRJNA323460	2024-12-01
SRR3590579	Liver	normal	PRJNA323460	2024-12-01
SRR5660417	Liver	normal	PRJNA327939	2024-12-01
SRR5826317	MHCC97H	cell line	PRJNA394206	2024-12-01
SRR5381428	MHCC97H	cell line	PRJNA380668	2024-12-01
SRR22263272	MHCC97H	cell line	PRJNA900588	2024-12-01
SRR28480840	MHCC97H	cell line	PRJNA1092805	2024-12-01
SRR28480841	MHCC97H	cell line	PRJNA1092805	2024-12-01
SRR28480842	MHCC97H	cell line	PRJNA1092805	2024-12-01
SRR25403296	MHCC97H	cell line	PRJNA997985	2024-12-01
SRR25403297	MHCC97H	cell line	PRJNA997985	2024-12-01
SRR25403298	MHCC97H	cell line	PRJNA997985	2024-12-01
SRR14009208	MHCC97H	cell line	PRJNA715746	2024-12-01
SRR14009209	MHCC97H	cell line	PRJNA715746	2024-12-01
SRR18555118	MHCC97H	cell line	PRJNA821687	2024-12-01
SRR18555119	MHCC97H	cell line	PRJNA821687	2024-12-01
SRR15060307	MHCC97H	cell line	PRJNA744519	2024-12-01
SRR15060308	MHCC97H	cell line	PRJNA744519	2024-12-01
SRR15971236	PHH_Fresh	cell line	PRJNA764688	2024-12-01
SRR15971237	PHH_Fresh	cell line	PRJNA764688	2024-12-01
SRR29620617	PHH_Fresh	cell line	PRJNA1129053	2024-12-01
SRR29620618	PHH_Fresh	cell line	PRJNA1129053	2024-12-01
SRR29620619	PHH_Fresh	cell line	PRJNA1129053	2024-12-01
SRR15971240	PHH_Long	cell line	PRJNA764688	2024-12-01
SRR15971241	PHH_Long	cell line	PRJNA764688	2024-12-01
SRR15971238	PHH_Short	cell line	PRJNA764688	2024-12-01
SRR15971239	PHH_Short	cell line	PRJNA764688	2024-12-01
SRR29620614	PHH_Short	cell line	PRJNA1129053	2024-12-01
SRR29620615	PHH_Short	cell line	PRJNA1129053	2024-12-01
SRR29620616	PHH_Short	cell line	PRJNA1129053	2024-12-01
SRR24139611	PHH_Short	cell line	PRJNA954679	2024-12-01
SRR24139612	PHH_Short	cell line	PRJNA954679	2024-12-01
SRR24139613	PHH_Short	cell line	PRJNA954679	2024-12-01
SRR29620611	PHH_Short_Physioxic	cell line	PRJNA1129053	2024-12-01
SRR29620612	PHH_Short_Physioxic	cell line	PRJNA1129053	2024-12-01
SRR29620613	PHH_Short_Physioxic	cell line	PRJNA1129053	2024-12-01
SRR5381429	PLC.PRF.5	cell line	PRJNA380668	2024-12-01
SRR25403291	PLC.PRF.5	cell line	PRJNA997985	2024-12-01
SRR25403292	PLC.PRF.5	cell line	PRJNA997985	2024-12-01
SRR25403302	PLC.PRF.5	cell line	PRJNA997985	2024-12-01
SRR18555114	PLC.PRF.5	cell line	PRJNA821687	2024-12-01
SRR18555115	PLC.PRF.5	cell line	PRJNA821687	2024-12-01
SRR25629445	RBE	cell line	PRJNA1005187	2024-12-01
SRR25629444	RBE	cell line	PRJNA1005187	2024-12-01
SRR25629439	RBE	cell line	PRJNA1005187	2024-12-01
SRR25629438	RBE	cell line	PRJNA1005187	2024-12-01
SRR22721153	RBE	cell line	PRJNA911841	2024-12-01
SRR22721152	RBE	cell line	PRJNA911841	2024-12-01
SRR22721151	RBE	cell line	PRJNA911841	2024-12-01
SRR22721147	RBE	cell line	PRJNA911841	2024-12-01
SRR22721146	RBE	cell line	PRJNA911841	2024-12-01
SRR22721145	RBE	cell line	PRJNA911841	2024-12-01
SRR15076408	RBE	cell line	PRJNA744939	2024-12-01
SRR15076407	RBE	cell line	PRJNA744939	2024-12-01
SRR13961114	RBE	cell line	PRJNA714417	2024-12-01
SRR13952496	RBE	cell line	PRJNA714004	2024-12-01
SRR13952495	RBE	cell line	PRJNA714004	2024-12-01
SRR13952494	RBE	cell line	PRJNA714004	2024-12-01
SRR13952493	RBE	cell line	PRJNA714004	2024-12-01
SRR13952492	RBE	cell line	PRJNA714004	2024-12-01
SRR13952491	RBE	cell line	PRJNA714004	2024-12-01
SRR5826313	SKHep1	cell line	PRJNA394206	2024-12-01
SRR5381431	SKHep1	cell line	PRJNA380668	2024-12-01
SRR11119396	SKHep1	cell line	PRJNA607690	2024-12-01
SRR10363206	SKHep1	cell line	PRJNA580370	2024-12-01
SRR7212527	SKHep1	cell line	PRJNA472874	2024-12-01
SRR8956967	SKHep1	cell line	PRJNA496577	2024-12-01
SRR14813859	SKHep1	cell line	PRJNA737761	2024-12-01
SRR14813860	SKHep1	cell line	PRJNA737761	2024-12-01
SRR14813861	SKHep1	cell line	PRJNA737761	2024-12-01
SRR13952508	SNU1079	cell line	PRJNA714004	2024-12-01
SRR13952507	SNU1079	cell line	PRJNA714004	2024-12-01
SRR13952506	SNU1079	cell line	PRJNA714004	2024-12-01
SRR13952505	SNU1079	cell line	PRJNA714004	2024-12-01
SRR13952504	SNU1079	cell line	PRJNA714004	2024-12-01
SRR13952503	SNU1079	cell line	PRJNA714004	2024-12-01
SRR28796392	SNU1079	cell line	PRJNA1104232	2024-12-01
SRR28796393	SNU1079	cell line	PRJNA1104232	2024-12-01
SRR28796394	SNU1079	cell line	PRJNA1104232	2024-12-01
SRR5381439	SNU475	cell line	PRJNA380668	2024-12-01
SRR19146572	SNU475	cell line	PRJNA836565	2024-12-01
SRR19146585	SNU475	cell line	PRJNA836565	2024-12-01
SRR12926426	SNU475	cell line	PRJNA672974	2024-12-01
SRR12926429	SNU475	cell line	PRJNA672974	2024-12-01
SRR12926431	SNU475	cell line	PRJNA672974	2024-12-01
SRR12926433	SNU475	cell line	PRJNA672974	2024-12-01
SRR29344189	TFK1	cell line	PRJNA1122142	2024-12-01
SRR29344190	TFK1	cell line	PRJNA1122142	2024-12-01
SRR29344191	TFK1	cell line	PRJNA1122142	2024-12-01
SRR28492311	TFK1	cell line	PRJNA1093109	2024-12-01
SRR28492312	TFK1	cell line	PRJNA1093109	2024-12-01
SRR28492313	TFK1	cell line	PRJNA1093109	2024-12-01
SRR5826312	X7721	cell line	PRJNA394206	2024-12-01
SRR16352900	X7721	cell line	PRJNA771566	2024-12-01
SRR6635713	X7721	cell line	PRJNA432039	2024-12-01
SRR6635715	X7721	cell line	PRJNA432039	2024-12-01
SRR7939323	X7721	cell line	PRJNA493747	2024-12-01
SRR9914264	X7721	cell line	PRJNA559007	2024-12-01
SRR9914266	X7721	cell line	PRJNA559007	2024-12-01
SRR8617061	X7721	cell line	PRJNA524002	2024-12-01
SRR8617065	X7721	cell line	PRJNA524002	2024-12-01
